# Phylogenomics of *trans*-Andean tetras of the genus *Hyphessobrycon* Durbin 1908 and colonization patterns of Middle America

**DOI:** 10.1101/2022.07.20.500819

**Authors:** Diego J. Elías, Caleb D. McMahan, Fernando Alda, Carlos García-Alzate, Pamela B. Hart, Prosanta Chakrabarty

**Affiliations:** Museum of Natural Science, Department of Biological Sciences, Louisiana State University, Baton Rouge, Louisiana, United States of America; Field Museum of Natural History, Chicago, Illinois, United States of America; Department of Biology, Geology and Environmental Science, University of Tennessee at Chattanooga, Chattanooga, Tennessee, United States of America; SimCenter: Center for Excellence in Applied Computational Science and Engineering, University of Tennessee at Chattanooga, Chattanooga, Tennessee, United States of America; Grupo de Investigación Estudios en Sistemática y Conservación, Universidad del Atlántico-Corporación Universitaria Autónoma del Cauca, Colombia; The University of Oklahoma, Sam Noble Museum of Natural Science, Norman, Oklahoma, United States of America

## Abstract

*Hyphessobrycon* is one of the most species rich and widely distributed genera in the family Characidae, with more than 160 species ranging from Veracruz, Mexico to Argentina. The majority of the diversity of *Hyphessobrycon* shows a *cis*-Andean distribution; only nine species are *trans*-Andean including *H. compressus* (Meek 1908). It is well established that *Hyphessobrycon* is not monophyletic but has been suggested that natural groups can be identified within the larger *Hyphessobrycon* species group. In this study, we test the monophyly of *trans*-Andean species of *Hyphessobrycon* and investigate the placement of *H. compressus*. We have inferred the first phylogenomic hypothesis of *trans*-Andean *Hyphessobrycon* that includes nearly complete taxonomic sampling (eight of nine valid species) using ultraconserved elements (UCEs). We analyzed 75% (1682 UCEs), 90% (1258 UCEs), and 95% (838 UCEs) complete data matrices, and inferred phylogenomic hypotheses under concatenation and coalescent approaches. In all cases, we recovered the monophyly of *trans*-Andean *Hyphessobrycon* inclusive of *H. compressus*, and strong support for three species groups and evidence of cryptic diversity within the widespread *H. compressus* and *H. condotensis*. We used our phylogenomic hypothesis to investigate the biogeographic history of *Hyphessobrycon* in Middle America. Our ancestral range estimation analysis suggests a single event of *cis*- to *trans*-Andean colonization followed by stepwise colonization from the Pacific slope of northwestern South America (Chocó block) to northern Middle America (Maya block). Our work supports the recognition of the *trans*-Andean species as *Hyphessobrycon* sensu stricto and provides a robust evolutionary template to examine morphological characters that will allow us to better understand the diversity of *Hyphessobrycon* in Middle America.
