## Supplementary material for "Phylogenomics of *trans*-Andean tetras of the genus *Hyphessobrycon* Durbin 1908 and colonization patterns of Middle America": S1 Table

### Sheet: Sheet1
S1 Table List of all samples included in this study and summary statistics of the sequencing output recovered for each one of them. Samples in bold were used for the cryptic diversity analyses. Museum codes follow Sabaj (2020)
No.	Genus	species	Museum code	Catalog No.	Tissue catalog No.	Country	Region/ Departamento		Latitude	Longitude	contigs	bp	locus_counts (UCEs)	total bp	mean length	95 CI length	min length	max length	median length UCEs	contigs > 1kb
1	Hyphessobrycon	compressus	SLU-TC		1977	Mexico	Quintana Roo		18.4446	-89.1017	82452	22731411	1409	1025646	727.925	6.32707	209	1465	750	179
2	Hyphessobrycon	compressus	SLU-TC		1978	Mexico	Quintana Roo		18.4446	-89.1017	63347	18713716	1770	1407407	795.145	5.99314	210	1756	812	388
3	Hyphessobrycon	compressus	SLU-TC		1979	Mexico	Quintana Roo		18.4446	-89.1017	37872	12025293	1754	1440951	821.523	6.64524	136	2153	841	478
4	Hyphessobrycon	"compressus"	SLU-TC	7689	3125	Belize	Toledo District		16.0981	-88.9615	45181	15985371	1796	2057452	1145.57	9.88547	105	2759	1179	1167
5	Hyphessobrycon	"compressus"	SLU-TC	7689	3126	Belize	Toledo District		16.0981	-88.9615	45646	15862010	1875	1964741	1047.86	8.57314	206	2436	1087	1109
6	Hyphessobrycon	"compressus"	SLU-TC	7689	3127	Belize	Toledo District		16.0981	-88.9615	44781	15945081	1879	2116351	1126.32	9.36973	88	2554	1154	1208
7	Hyphessobrycon	"compressus"	SLU-TC	7689	3128	Belize	Toledo District		16.0981	-88.9615	46510	16410486	1838	2053977	1116.9	9.22629	206	3382	1145	1165
8	Hyphessobrycon	"compressus"	SLU-TC	7726	3212	Belize	Toledo District		16.3601	-88.7925	42322	15403990	1895	2197687	1159.73	9.93635	206	2723	1194	1257
9	Hyphessobrycon	"compressus"	SLU-TC	7726	3213	Belize	Toledo District		16.3601	-88.7925	38549	13785881	1892	2019723	1067.51	8.45652	199	2337	1115	1143
10	Hyphessobrycon	"compressus"	SLU-TC	7726	3214	Belize	Toledo District		16.3601	-88.7925	48632	17030189	1887	2055943	1089.53	8.83638	85	2615	1127	1152
11	Hyphessobrycon	"compressus"	SLU-TC	7726	3215	Belize	Toledo District		16.3601	-88.7925	33719	12436532	1845	2153757	1167.35	10.6462	215	2473	1193	1203
12	Hyphessobrycon	"compressus"	SLU-TC	7832	3310	Belize	Toledo District		16.2187	-88.9281	48471	17193643	1822	2079195	1141.16	9.97656	97	2940	1185	1186
13	Hyphessobrycon	"compressus"	SLU-TC	7832	3312	Belize	Toledo District		16.2187	-88.9281	67107	22230660	1834	1918158	1045.89	8.16481	215	2350	1067.5	1043
14	Hyphessobrycon	"compressus"	SLU-TC	7832	3313	Belize	Toledo District		16.2187	-88.9281	54219	18841472	1801	2131404	1183.46	10.7144	204	2933	1211	1206
15	Hyphessobrycon	"compressus"	SLU-TC	7832	3314	Belize	Toledo District		16.2187	-88.9281	54308	19369242	1858	2202899	1185.63	9.68988	192	2362	1226	1263
16	Hyphessobrycon	"compressus"	SLU-TC	7838	3322	Belize	Toledo District		16.1054	-86.9616	58013	20252036	1771	2017845	1139.38	9.45805	178	2633	1162	1154
17	Hyphessobrycon	"compressus"	SLU-TC		3323	Belize	Toledo District		16.1054	-86.9616	52671	18191336	1811	2093019	1155.73	10.1817	213	2973	1183	1163
18	Hyphessobrycon	"compressus"	SLU-TC		3324	Belize	Toledo District		16.1054	-86.9616	57967	19797027	1841	2063662	1120.34	9.21016	76	2890	1145	1174
19	Hyphessobrycon	"compressus"	SLU-TC		3325	Belize	Toledo District		16.1054	-86.9616	41257	14187809	1732	2002346	1156.09	11.9191	56	2716	1179.5	1060
20	Hyphessobrycon	"compressus"	SLU-TC		3326	Belize	Toledo District		16.1054	-86.9616	62678	21869217	1789	2106295	1177.36	9.87446	211	2760	1207	1198
21	Hyphessobrycon	compressus	LSUMZ	16430	5773	Guatemala	Peten		16.929	-89.8761	48517	16857133	1649	1687829	1023.55	8.66806	85	2317	1051	903
22	Hyphessobrycon	compressus	LSUMZ	16430	5774	Guatemala	Peten		16.929	-89.8761	46117	16665192	1818	2116931	1164.43	9.87331	119	2982	1204.5	1200
23	Hyphessobrycon	compressus	LSUMZ	16256	5816	Guatemala	Peten		16.9433	-89.9645	49107	17303387	1498	1613888	1077.36	10.4112	85	2315	1129.5	900
24	Hyphessobrycon	compressus	LSUMZ	16256	5819	Guatemala	Peten		16.9433	-89.9645	44715	15875544	1674	1858578	1110.26	10.0889	88	2791	1139.5	1037
25	Hyphessobrycon	compressus	LSUMZ	16256	5820	Guatemala	Peten		16.9433	-89.9645	41549	14828929	1760	1945714	1105.52	9.45323	158	2213	1133.5	1090
26	Hyphessobrycon	compressus	LSUMZ	16256	5825	Guatemala	Peten		16.9433	-89.9645	46700	16898728	1852	2196525	1186.03	9.96018	209	2555	1223	1262
27	Hyphessobrycon	compressus	LSUMZ	16256	5826	Guatemala	Peten		16.9433	-89.9645	49812	17192989	1808	2000161	1106.28	9.26346	206	2552	1141	1115
28	Hyphessobrycon	compressus	LSUMZ	16422	5886	Guatemala	Peten		17.0603	-89.3882	48296	17309695	1539	1829486	1188.75	11.1864	211	3287	1223	1036
29	Hyphessobrycon	compressus	LSUMZ	16422	5887	Guatemala	Peten		17.0603	-89.3882	44939	16259227	1621	1895503	1169.34	11.1777	115	2685	1211	1050
30	Hyphessobrycon	compressus	LSUMZ	16422	5888	Guatemala	Peten		17.0603	-89.3882	49172	17327701	1672	2008839	1200.74	11.578	99	2923	1254	1110
31	Hyphessobrycon	compressus	LSUMZ	16381	5909	Guatemala	Peten		17.0564	-89.3845	50439	17606083	1307	1418071	1084.15	12.2582	156	2237	1107.5	755
32	Hyphessobrycon	compressus	LSUMZ	16381	5910	Guatemala	Peten		17.0564	-89.3845	43473	15306461	1659	1827353	1101.48	10.3544	75	2611	1135	1038
33	Hyphessobrycon	compressus	LSUMZ	16381	5911	Guatemala	Peten		17.0564	-89.3845	49801	17491054	1544	1702553	1102.69	10.59	191	2666	1156.5	949
34	Hyphessobrycon	compressus	LSUMZ	16381	5912	Guatemala	Peten		17.0564	-89.3845	32271	11826187	1788	1925785	1077.06	9.76857	195	2276	1123	1084
35	Hyphessobrycon	compressus	LSUMZ	16381	5913	Guatemala	Peten		17.0564	-89.3845	42564	15124043	1784	1954864	1095.78	9.64299	206	3124	1129.5	1100
36	Hyphessobrycon	compressus	LSUMZ	16452	6104	Guatemala	Peten		16.3373	-90.1675	44029	14963509	1619	1668302	1029.82	10.0188	206	2887	1061.5	894
37	Hyphessobrycon	compressus	LSUMZ	21015	8366	Guatemala	Peten		16.9556	-89.6737	44731	15420832	1440	1427054	991.01	10.1708	195	2711	1000	721
38	Hyphessobrycon	compressus	LSUMZ	21361	8528	Guatemala	Alta Verapaz		15.9562	-90.6275	44810	15284772	1876	1916298	1021.48	8.33544	208	2373	1054	1027
39	Hyphessobrycon	compressus	LSUMZ	21361	8529	Guatemala	Alta Verapaz		15.9562	-90.6275	41424	14634977	1887	2049626	1086.18	8.76236	199	2256	1114	1154
40	Hyphessobrycon	compressus	LSUMZ	21361	8530	Guatemala	Alta Verapaz		15.9562	-90.6275	38012	13263965	1881	1960257	1042.14	8.71682	208	2932	1081	1065
41	Hyphessobrycon	compressus	LSUMZ	21214	9434	Guatemala	Alta Verapaz		15.9835	-90.6729	52647	17863246	1700	1755712	1032.77	9.12701	210	2648	1060	950
42	Hyphessobrycon	compressus	LSUMZ	21214	9435	Guatemala	Alta Verapaz		15.9835	-90.6729	39120	13868001	1853	1966568	1061.29	8.86376	148	2776	1101	1109
43	Hyphessobrycon	compressus	LSUMZ	21582	9437	Guatemala	Alta Verapaz		15.9227	-90.6138	34997	11455074	1904	1787588	938.859	8.88711	188	2490	944	862
44	Hyphessobrycon	compressus	LSUMZ	21582	9438	Guatemala	Alta Verapaz		15.9227	-90.6138	43391	14653261	1909	1916898	1004.14	8.47154	175	2231	1040	1030
45	Hyphessobrycon	compressus	LSUMZ	21582	9439	Guatemala	Alta Verapaz		15.9227	-90.6138	43714	14801377	1894	1884271	994.863	8.35809	61	2096	1029	996
46	Hyphessobrycon	compressus	LSUMZ	21227	9495	Guatemala	Alta Verapaz		15.8938	-90.7372	41288	13902577	1817	1829655	1006.96	8.89977	206	2325	1021	947
47	Hyphessobrycon	compressus	LSUMZ	21227	9496	Guatemala	Alta Verapaz		15.8938	-90.7372	47134	15863372	1883	1896830	1007.34	8.11482	174	2171	1034	1005
48	Hyphessobrycon	compressus	LSUMZ	21227	9497	Guatemala	Alta Verapaz		15.8938	-90.7372	46913	15409885	1863	1832289	983.515	8.38293	209	2260	1015	953
49	Hyphessobrycon	compressus	LSUMZ	21253	9608	Guatemala	Peten		16.636	-90.1811	53430	17899034	1645	1712524	1041.05	9.77869	190	2767	1060	928
50	Hyphessobrycon	compressus	LSUMZ	21253	9609	Guatemala	Peten		16.636	-90.1811	46099	14475309	1789	1654045	924.564	7.99233	102	1882	946	790
51	Hyphessobrycon	compressus	LSUMZ	21253	9610	Guatemala	Peten		16.636	-90.1811	49773	15843247	1787	1746268	977.206	8.29146	140	2501	993	880
52	Hyphessobrycon	compressus	LSUMZ	21428	9719	Guatemala	Peten		17.2337	-90.7985	44938	14569473	1844	1741677	944.51	8.07537	91	2059	967.5	879
53	Hyphessobrycon	compressus	LSUMZ	21428	9720	Guatemala	Peten		17.2337	-90.7985	48593	16185377	1871	1942887	1038.42	8.40437	206	2412	1057	1061
54	Hyphessobrycon	compressus	LSUMZ	21428	9721	Guatemala	Peten		17.2337	-90.7985	46187	15432447	1855	1897161	1022.73	8.56796	112	2618	1049	1019
55	Hyphessobrycon	compressus	LSUMZ	21428	9722	Guatemala	Peten		17.2337	-90.7985	48280	15864223	1809	1784177	986.278	8.24595	206	2067	1004	913
56	Hyphessobrycon	"compressus"	LSUMZ	21440	9766	Guatemala	Izabal		15.6607	-89.0044	41719	13786868	1764	1787500	1013.32	9.09465	206	2469	1038.5	956
57	Hyphessobrycon	"compressus"	LSUMZ	21440	9767	Guatemala	Izabal		15.6607	-89.0044	54113	18631682	1858	2031903	1093.01	8.89052	162	2190	1116	1133
58	Hyphessobrycon	"compressus"	LSUMZ	21440	9768	Guatemala	Izabal		15.6607	-89.0044	54121	18613578	1843	2079160	1127.53	9.42551	88	2517	1160.5	1166
59	Hyphessobrycon	"compressus"	LSUMZ	21440	9769	Guatemala	Izabal		15.6607	-89.0044	66832	21744636	1878	2072089	1103.35	9.23434	207	2421	1124	1163
60	Hyphessobrycon	"compressus"	LSUMZ	21440	9770	Guatemala	Izabal		15.6607	-89.0044	55123	19187016	1868	2148189	1149.99	9.35178	207	2856	1175.5	1216
61	Hyphessobrycon	"compressus"	SLU-TC		LMB-1	Belize	Belize		16.7178	-88.4162	109381	35431372	1804	2027859	1124.09	8.54828	201	2848	1145	1171
62	Hyphessobrycon	"compressus"	SLU-TC		LMB-2	Belize	Belize		16.7178	-88.4162	83096	28135142	1857	2169603	1168.34	9.06057	117	2851	1203	1260
63	Hyphessobrycon	"compressus"	SLU-TC		LMB-3	Belize	Belize		16.7178	-88.4162	28976	9713361	1843	1746171	947.461	8.62621	207	1847	964	865
64	Hyphessobrycon	compressus	MZ-UNICACH		2296	Mexico	Chiapas		706415	1778291	45873	13516055	1677	1373068	818.764	7.62942	142	1650	831	514
65	Hyphessobrycon	tortuguerae	LSUMZ	15361	2728	Nicaragua	Region Autonoma Atlantico Norte		13.9684	-83.425	28663	10651392	1827	2163704	1184.29	12.1165	91	2724	1217	1159
66	Hyphessobrycon	tortuguerae	LSUMZ	15361	2729	Nicaragua	Region Autonoma Atlantico Norte		13.9684	-83.425	50027	18212010	1886	2243732	1189.68	9.75743	115	2780	1234.5	1283
67	Hyphessobrycon	tortuguerae	LSUMZ	15361	2730	Nicaragua	Region Autonoma Atlantico Norte		13.9684	-83.425	54136	19731733	1834	2213364	1206.85	9.92068	188	2784	1246.5	1250
68	Hyphessobrycon	tortuguerae	LSUMZ	17143	3987	Honduras	Olancho		14.4164	-85.0517	41063	14440318	1717	1901642	1106.25	10.6743	189	2834	1148	1033
69	Hyphessobrycon	tortuguerae	LSUMZ	17143	3988	Honduras	Olancho		14.4164	-85.0517	49512	17114767	1521	1696237	1115.21	11.3524	206	2863	1145	949
70	Hyphessobrycon	tortuguerae	LSUMZ	17143	3989	Honduras	Olancho		14.4164	-85.0517	36568	13013527	1848	2135489	1155.57	10.6778	206	2709	1209	1176
71	Hyphessobrycon	savagei	UCR		986	Costa Rica			8.53226	-83.0475	28968	9331581	1861	1567392	842.231	7.63258	207	1834	854	628
72	Hyphessobrycon	savagei	UCR		987	Costa Rica			8.53226	-83.0475	29293	9575796	1791	1536969	858.162	7.87782	207	2598	877	624
73	Hyphessobrycon	savagei	UCR		988	Costa Rica			8.53226	-83.0475	35012	11071251	1826	1654463	906.059	7.9959	85	1893	928.5	777
74	Hyphessobrycon	savagei	UCR		989	Costa Rica			8.53226	-83.0475	32168	10508101	1886	1730762	917.689	8.21172	206	2036	942	830
75	Hyphessobrycon	savagei	UCR		990	Costa Rica			8.53226	-83.0475	24655	8327510	1836	1658125	903.118	8.51533	85	2092	907.5	787
76	Hyphessobrycon	bussingi	FMNH	144016	144016	Costa Rica			9.56807	-82.6295	36483	12410285	1821	1936853	1063.62	9.12318	207	2535	1093	1060
77	Hyphessobrycon	bussingi	FMNH	144016	144016	Costa Rica			9.56807	-82.6295	49128	16093652	1648	1646181	998.896	9.1601	82	2158	1032	863
78	Hyphessobrycon	bussingi	FMNH	144016	144016	Costa Rica			9.56807	-82.6295	48333	15377497	1863	1793262	962.567	7.96262	209	3184	990	911
79	Hyphessobrycon	bussingi	FMNH	144016	144016	Costa Rica			9.56807	-82.6295	49600	15447664	1884	1835640	974.331	7.88168	76	2157	1003	948
80	Hyphessobrycon	bussingi	FMNH	144016	144016	Costa Rica			9.56807	-82.6295	40812	12725050	1890	1875937	992.559	8.75395	206	2184	1008	957
81	Hyphessobrycon	bussingi	STRI		stri-12384	Costa Rica			8.93519	-81.905	30236	9965839	1847	1821476	986.181	8.05855	85	2202	1012	961
82	Hyphessobrycon	panamensis	STRI		stri-15320	Panama			9.15218	-79.7357	32395	10878429	1873	1810202	966.472	7.73448	206	2271	998	934
83	Hyphessobrycon	panamensis	STRI		stri-15243	Panama			8.80464	-80.5333	38357	13002841	1898	1926121	1014.82	7.77832	206	1894	1044.5	1047
84	Hyphessobrycon	columbianus	STRI		stri-4158	Panama			8.79578	-77.6733	27632	9466954	1864	1771808	950.541	8.09133	59	2034	962.5	873
85	Hyphessobrycon	colombianus_2	LSUMZ	21986	11931	NA			Aquarium trade	NA	41464	14086661	1899	1952510	1028.18	8.09847	65	2199	1060	1057
86	Hyphessobrycon	colombianus_1	LSUMZ	21986	11932	NA			Aquarium trade	NA	39498	12745959	1881	1813962	964.36	8.22238	175	2706	981	910
87	Hyphessobrycon	"condotensis"	IMCN	8930	8930.1	Colombia			5.4256	-76.5382	50156	15425351	1885	1763960	935.788	7.37903	64	2021	952	841
88	Hyphessobrycon	"condotensis"	IMCN	8930	8930.2	Colombia			5.4256	-76.5382	80159	24640851	1871	2081091	1112.29	8.99126	96	3177	1130	1182
89	Hyphessobrycon	"condotensis"	IMCN	8930	8930.3	Colombia			5.4256	-76.5382	45945	15101051	1894	2242605	1184.06	10.962	64	3001	1201	1233
90	Hyphessobrycon	condotensis	IMCN	8932	8932.1	Colombia			5.01889	-76.6882	38629	12766733	1848	2047678	1107.45	9.70621	209	2356	1141	1155
91	Hyphessobrycon	condotensis	IMCN	8932	8932.2	Colombia			5.01889	-76.6882	48280	15021210	1883	2032559	1079.43	9.90228	170	2880	1110	1106
92	Hyphessobrycon	condotensis	IMCN	8933	8933.1	Colombia			5.20998	-76.9545	61535	19218097	1898	1917453	1010.25	7.80897	72	2040	1040.5	1034
93	Hyphessobrycon	condotensis	IMCN	8933	8933.2	Colombia			5.20998	-76.9545	51139	15987884	1897	1848888	974.124	8.08259	72	2137	996	935
94	Hyphessobrycon	condotensis	IMCN	8933	8933.3	Colombia			5.20998	-76.9545	48686	15201017	1863	1678644	901.043	7.06266	85	2372	924	744
95	Hyphessobrycon	ecuadoriensis	Dr. Aguirre / DePaul U.	WA_703	WA_703	Ecuador			-1.23823	-79.6726	46986	16801763	1867	2248642	1203.77	10.3958	209	2654	1238	1254
96	Hyphessobrycon	eos	AUF		2195	---	---	---	---	---	57939	13066641	1861	1699589	912.776	7.90417	206	2145	936.5	800
97	Hyphessobrycon	sp.	AUF		4086	---	---	---	---	---	35103	10520341	1820	1629968	895.587	8.01292	208	1930	907.5	735
98	Hyphessobrycon	eques	FMNH	144908	---	---	---	---	---	---	33697	10649509	1844	1740998	944.142	8.58485	117	1865	962	859
99	Hyphessobrycon	flammeus	FMNH	144909	---	---	---	---	---	---	36211	11010310	1851	1780129	961.712	8.53001	212	2169	986	905
100	Hyphessobrycon	pulchripinnis	FMNH	144911	---	---	---	---	---	---	37701	12502624	1896	1788724	943.42	7.82371	209	2084	976.5	902
101	Hyphessobrycon	megalopterus	FMNH	144913	---	---	---	---	---	---	34435	9992261	1812	1593684	879.517	8.07339	206	2026	894	716
102	Hyphessobrycon	herbertaxelrodi	FMNH	144914	---	---	---	---	---	---	33625	10421754	1868	1635794	875.693	7.75723	206	2463	887.5	687
103	Hyphessobrycon	bentosi	FMNH	144915	---	---	---	---	---	---	35435	11184328	1880	1742885	927.066	8.10947	70	2076	955	864
104	Hyphessobrycon	minimus	FMNH	251167	---	---	---	---	---	---	51977	15778848	1837	1554652	846.299	7.10133	207	2839	861	624
105	Microschemobrycon	sp.	FMNH	105830	---	---	---	---	---	---	133373	33398232	1864	1780517	954.701	7.4102	70	1990	974	872
106	Pristella	maxillaris	FMNH	125693	---	---	---	---	---	---	76586	19852609	1884	1643326	872.254	6.83445	206	2170	890	674
107	Gephyrocharax	sp.	FMNH	105857	---	---	---	---	---	---	61486	20548359	1792	1776840	990.435	8.04595	135	1974	1012	926
108	Ctenobrycon	sp.	FMNH	125899	---	---	---	---	---	---	55395	17777938	1806	1943392	1075.48	9.59485	163	3173	1089	1031
109	Poptella	compressa	FMNH	105904	---	---	---	---	---	---	77608	18437921	1879	1692070	900.037	7.37735	206	2439	912	756
110	Moenkhausia	copei	FMNH	125860	---	---	---	---	---	---	63738	15681576	1908	1335093	699.734	5.24101	206	2128	717.5	160
111	Hemigrammus	sp.	FMNH	125908	---	---	---	---	---	---	84644	24768855	1795	1543178	859.709	6.73093	209	1993	871	602
112	Gymnocorymbus	ternetzi	FMNH	144910	---	---	---	---	---	---	38663	11484976	1860	1756802	944.517	8.18397	70	3086	965	866
113	Paracheirodon	axelrodi	FMNH	144912	---	---	---	---	---	---	60346	13592210	1857	1618462	871.547	7.7922	180	1763	889	702
	Melo et al. (2021) data
No.	Genus	species	SRA accession number	contigs	bp	locus_counts (UCEs)	total bp	mean length	95 CI length	min length	max length	median length contigs	contigs > 1kb
114	Amazonspinther	dalmata	SRX6812931	42503	15030103	1861	1899678	1020.24	7.84859	64	2588	1057	1072
115	Aphyodite	grammica	SRX6812966	80723	13397364	1886	1694785	898.613	5.77806	206	2134	927	693
116	Astyanacinus	moorii	SRX6813009	28384	11294189	1902	1903812	1000.43	6.8522	208	3338	1047	1071
117	Astyanax	aeneus	SRX6813018	38262	14807708	1832	2170437	1184.09	8.78688	207	3203	1227	1325
118	Astyanax	fasciatus	SRX6813020	44045	11906468	1796	1945517	1083.25	8.68465	207	2551	1140	1150
119	Astyanax	jordani	SRX6813019	28180	11382256	1848	2123725	1149.2	7.88091	206	2558	1201	1360
120	Axelrodia	stigmatias	SRX6812948	47921	11845069	1842	1810777	983.049	7.78051	207	2248	1032	992
121	Bario	steindachneri	SRX6813006	61946	15438356	1879	1889638	1005.66	11.3347	207	18002	1049	1054
122	Brachychalcinus	retrospina	SRX6812981	63721	11339255	1845	1595239	864.628	9.8769	206	15625	888	534
123	Brittanichthys	axelrodi	SRX6812950	68620	20083607	1881	1934311	1028.34	8.21339	191	2471	1056	1048
124	Bryconamericanus	exodon	SRX6813051	386902	75134401	1882	1585038	841.315	5.69518	208	1822	858	491
125	Bryconella	pallidifrons	SRX6813003	112575	20556472	1816	1630705	897.965	6.79035	206	2090	934.5	755
126	Bryconexodon	juruenae	SRX6812722	174502	39675606	1853	1923403	1037.99	7.88975	208	4140	1086	1097
127	Carlana	eigenmanni_14441	SRR10079692	24702	10548980	1869	2155480	1152.66	8.1511	206	3257	1214	1370
128	Carlana	eigenmanni_2618	SRX6813015	27053	11926475	1888	2164047	1145	7.8699	211	4178	1198	1367
129	Compsura	heterura	SRX6812761	66173	18158578	1899	2208217	1162.22	8.12176	209	2860	1211	1380
130	Coptobrycon	bilineatus	SRX6812939	199253	36786053	1897	2299424	1210.86	8.00503	167	2559	1259	1437
131	Creagrutus	peruanus	SRX6813048	32003	12421722	1854	1755810	946.528	8.42109	207	11595	983	870
132	Ctenobrycon	spilirus	SRX6813017	69587	18145102	1913	1807636	944.922	6.73622	200	3148	982	919
133	Dectobrycon	armeniacus	SRX6812990	62427	21612600	1915	2304724	1202.88	8.0878	173	2814	1260	1444
134	Deutorodon	iguape	SRX6812942	182264	27720731	1892	1745298	922.462	6.57887	136	2414	973	877
135	Ectrepopterus	uruguayensis	SRX6812972	105944	23002368	1919	1959544	1020.6	6.57804	207	2961	1069.5	1154
136	Eretmobrycon	emperador	SRX6813027	102230	26033638	1830	1700258	928.595	6.97129	70	2204	970	852
137	Erythrocharax	altipinnis	SRX6812989	220539	43691833	1921	1959674	1020.13	6.64092	206	2390	1063	1137
138	Exodon	paradoxus	SRX6812723	132145	22948554	1829	1468155	801.832	10.2952	206	15294	825	469
139	Grundulus	bogotensis	SRX6813010	46344	10219961	1798	1611160	895.586	11.1686	70	16102	935	755
140	Gymnocorymbus	thayeri	SRX6812962	52615	12262799	1893	1676361	885.558	6.79283	206	6959	931	709
141	Hansemania	hanseni	SRX6812955	133692	27036226	1881	1719998	914.406	10.6159	179	16922	944	792
142	Hemibrycon	metae	SRX6813036	81341	23396548	1823	1806191	990.236	7.55618	70	2604	1033	989
143	Hemigrammus	aguaruna	SRX6813005	43441	14313251	1903	1972161	1036.34	6.67023	64	2315	1084	1183
144	Hemigrammus	boesemani	SRX6812960	76938	14084932	1798	1578015	877.65	6.73232	206	2198	928	673
145	Hemigrammus	rodwayi	SRX6812959	76604	14115767	1815	1559244	859.088	6.80836	68	4055	903	646
146	Hemigrammus	schmardae	SRX6812957	252633	46726590	1898	1666320	877.472	5.89308	64	1866	903	638
147	Hemigrammus	unilineatus	SRX6812965	96706	16437536	1856	1668790	899.133	6.45194	206	2444	943	759
148	Hemmigramus	levis	SRX6812996	131050	26072762	1855	1702383	917.727	6.75662	77	4402	968	830
149	Hollandichthys	multifasciatus	SRX6813000	83560	21473505	1455	1591991	1092.65	9.30729	206	2358	1157	972
150	Hyphessobrycon	compressus	SRX6812994	48575	11640548	1865	1648281	883.323	10.2012	206	16694	906	614
151	Hyphessobrycon	copelandi	SRX6812945	220846	36427719	1887	1673928	887.084	5.90843	169	2510	917	664
152	Hyphessobrycon	diancistrus	SRX6812993	218098	38921590	1922
153	Hyphessobrycon	sp.	SRX6812988	64751	13781458	1873	1754240	936.594	9.4642	206	12065	968	846
154	Inpaichthys	kerri	SRX6812998	43619	13961973	1878	2158748	1149.49	8.21646	206	2775	1203	1331
155	Jupiaba	abramoides	SRX6812985	83029	20990987	1914	1989689	1039	7.7223	56	7440	1076	1181
156	Jupiaba	acanthogaster	SRX6812961	119796	19341081	1727	1360638	786.951	7.20336	207	5888	819	408
157	Jupiaba	ocellata	SRX6812987	50379	12674548	1894	1725045	910.795	6.15227	207	2611	955	805
158	Jupiaba	polylepis	SRX6812986	51137	17381493	1918	2002674	1044.15	6.46776	207	2484	1082.5	1216
159	Jupiaba	poronga	SRX6812984	53514	17504572	1914	2280353	1190.78	7.9273	56	2280	1246	1438
160	Jupiaba	zonata	SRX6812952	108495	29235360	1934	2238405	1157.4	7.59548	152	3161	1203	1410
161	Knodus	moenkhaussii	SRX6812717	45798	16029500	1843	2038980	1106.34	8.28444	207	2469	1172	1287
162	Macropsobrycon	xinguense	SRX6812997	34771	13204114	1908	2203146	1154.69	8.34725	56	2879	1211	1333
163	Moenkhausia	chrysargyrea	SRX6812968	43847	13525604	1913	2129424	1113.13	7.76385	207	2474	1155	1311
164	Moenkhausia	comma	SRX6812967	59382	16716944	1949	1979275	1015.53	6.30639	210	2137	1056	1131
165	Moenkhausia	gracilima	SRX6812995	90287	19378730	1878	1820983	969.64	6.47124	209	2739	1017.5	990
166	Moenkhausia	grandisquamis	SRX6812951	103190	18486824	1646	1179186	711.21	11.6054	84	16652	723	209
167	Moenkhausia	lepidura	SRX6812973	56929	17496317	1899	2205711	1161.51	8.1876	206	2635	1224	1367
168	Moenkhausia	oligolepis	SRX6813008	82143	19256838	1895	1686696	890.077	5.86373	184	2092	927	727
169	Moenkhausia	surinamensis	SRX6812954	84540	19257602	1915	1938780	1011.36	6.5965	73	2326	1061	1131
170	Myxiops	aphos	SRX6812941	112467	20120526	1835	2140949	1166.73	8.34666	206	2716	1237	1346
171	Nematocharax	venustus	SRX6812956	38008	9382116	1833	1666167	908.984	6.96787	206	2453	965	804
172	Oligosarcus	argenteus	SRX6813021	41829	8159699	1678	1351207	802.856	6.83525	207	1735	849	460
173	Oligosarcus	hepsetus	SRX6813022	58737	13560119	1892	1472917	778.497	5.72794	207	2426	792	347
174	Orthospinus	franciscencis	SRX6812977	48458	11310894	1871	1700908	908.605	6.20375	206	2676	956	806
175	Paracheirodon	axelrodi	SRX6812949	114901	19880504	1879	1636631	871.012	5.79072	79	1637	906	622
176	Parapristella	albynei	SRX6813004	54931	14661260	1904	1782779	935.842	6.02355	207	3831	977	867
177	Phenagoniates	macrolepis	SRX6812744	36429	10632188	1773	1373522	773.38	5.90946	208	1723	815.5	314
178	Phenacogaster	wayana	SRX6812730	73526	21258925	1817	1847685	1016.33	8.20426	156	2509	1075.5	1065
179	Poptella	brevispina	SRX6812974	52304	11218147	1840	1585121	861.479	6.05548	206	2234	912.5	624
180	Poptella	compressa	SRX6812976	101149	19978397	1909	1793908	939.711	6.69085	56	3645	971	883
181	Poptella	longipinnis	SRX6812975	61276	18015203	1907	2315501	1214.21	9.05405	206	2674	1300	1439
182	Prionobrama	paraguayensis	SRX6812748	260390	62333859	1898	1678956	884.126	10.0461	207	16693	905	622
183	Pristella	maxillaris	SRX6812964	42406	9918828	1846	1758370	952.53	7.44211	207	2736	993	907
184	Protocheirodon	pi	SRX6812750	172936	23330701	1515	1123943	734.123	13.6698	206	17109	752	217
185	Psellogrammus	kennedyi	SRX6813016	19713	8216059	1827	1899194	1038.95	8.00535	209	3082	1096	1104
186	Pseudocheirodon	terrabae	SRX6812751	25887	9174672	1755	1928443	1096.95	8.66815	208	3126	1166	1186
187	Pterobrycon	myrnae	SRX6813038	34752	16053449	1835	2322540	1265.69	8.97325	206	2863	1337	1458
188	Rachoviscus	crassiceps	SRX6812999	392941	101019969	1940	1934157	996.988	6.00703	188	1899	1023	1037
189	Rhoadsia	altipinna	SRX6813012	42282	17696324	1896	2354024	1240.92	8.52177	206	3154	1306	1454
190	Roeboides	xenodon	SRX6812735	51482	10524118	1590	1265421	790.888	11.9926	206	16834	815	310
191	Spintherobolus	broccae	SRX6812933	50138	21700013	1864	1968299	1055.39	6.95456	64	3571	1094	1164
192	Spintherobolus	leptoura	SRX6812934	52474	21209600	1862	2223987	1193.13	9.27613	58	2683	1261.5	1322
193	Spintherobolus	papilliferus	SRX6812932	83794	23760282	1843	1879692	1019.91	7.41953	206	2283	1066	1083
194	Stethaprion	erythropus	SRX6812978	63908	17448127	1917	2142582	1117.67	7.84665	209	3086	1164	1317
195	Tetragonopterus	argenteus	SRX6812728	356503	52833811	1766	1599265	904.562	11.7791	206	17223	949	765
196	Tetragonopterus	georgiae	SRX6812726	190177	42707841	1876	2174696	1159.22	7.61708	210	3070	1202	1395
197	Thayeria	obliqua	SRX6813001	76458	16482749	1869	1484809	794.44	5.99345	95	2973	829	409
198	Trochilocharax	ornatus	SRX6812936	52078	14681820	1900	1846889	970.514	5.88012	206	2215	1016	1008
199	Tucanoichthys	tucano	SRX6812983	49957	10548461	1849	1657112	896.221	10.3953	207	16710	919	652
200	Tyttobrycon	cf xeruini	SRX6812982	30708	8001423	1841	1619010	879.419	5.72286	70	2214	902	615
